# AnimalGAN: A Generative Adversarial Network Model Alternative to Animal Studies for Clinical Pathology Assessment

**DOI:** 10.1101/2023.03.25.534230

**Authors:** Xi Chen, Ruth Roberts, Zhichao Liu, Weida Tong

## Abstract

Animal studies are unavoidable in evaluating chemical and drug safety. Generative Adversarial Networks (GANs) can generate synthetic animal data by learning from the legacy animal study results, thus serving as an alternative approach to assess untested chemicals. AnimalGAN, a GAN method to simulate 38 rat clinical pathology measures, was developed with significant robustness even for the drugs that vary significantly from these used during training, both in terms of chemical structure, drug class, and the year of FDA approval. AnimalGAN showed a comparable performance in hepatotoxicity assessment as animal studies and outperformed the optimal prediction of 12 traditional regression approaches for almost all clinical pathology measures. Using AnimalGAN, a virtual experiment of 100,000 rats ranked hepatotoxicity of three similar drugs that correlated with the findings in human population. AnimalGAN represented a significant step with artificial intelligence towards the global effort in replacement, reduction, and refinement (3Rs) of animal use.
