## Supplementary material for "AnimalGAN: A Generative Adversarial Network Model Alternative to Animal Studies for Clinical Pathology Assessment": Table S1

### Sheet: Sheet1
Measurement	Consistency	Toxicity
GTP	0.9608	Hepatotoxicity
LDH	0.9789	Hepatotoxicity
TBIL	0.9819	Hepatotoxicity
DBIL	0.9849	Hepatotoxicity
ALT	0.991	Hepatotoxicity
AST	0.997	Hepatotoxicity
ALP	1	Hepatotoxicity
BUN	0.9789	Nephrotoxicity
K	0.988	Nephrotoxicity
CRE	0.994	Nephrotoxicity
Na	1	Nephrotoxicity
Cl	1	Nephrotoxicity
Ca	1	Nephrotoxicity
IP	1	Nephrotoxicity
Eos	0.9759
Mono	0.9759
Neu	0.9789
WBC	0.9819
Bas	0.9849
TG	0.988
PL	0.991
Ht	0.991
Plat	0.991
TC	0.994
MCH	0.994
PT	0.994
APTT	0.994
Fbg	0.994
GLC	0.997
Ret	0.997
TP	1
RALB	1
A/G	1
RBC	1
Hb	1
MCV	1
MCHC	1
Lym	1
