## Supplementary material for "AnimalGAN: A Generative Adversarial Network Model Alternative to Animal Studies for Clinical Pathology Assessment": Table S3

### Sheet: Sheet1
CompoundName	PubChem_CID	SMILES	Average_Structural_Similarity_Score	ATC	Initial_Approval_Year
acetaminophen	1983	CC(=O)NC1=CC=C(C=C1)O	0.985526	N02	1949
isoniazid	3767	C1=CN=CC=C1C(=O)NN	0.985526	J04	1967
carbon tetrachloride	5943	C(Cl)(Cl)(Cl)Cl	0.985525
valproic acid	3121	CCCC(CCC)C(=O)O	0.985526	N03	1978
phenobarbital	4763	CCC1(C(=O)NC(=O)NC1=O)C2=CC=CC=C2	0.985526	N05|N03	1951
rifampicin	135398735	CC1C=CC=C(C(=O)NC2=C(C(=C3C(=C2O)C(=C(C4=C3C(=O)C(O4)(OC=CC(C(C(C(C(C(C1O)C)O)C)OC(=O)C)C)OC)C)C)O)O)C=NN5CCN(CC5)C)C	0.985521	J04	1971
phenylbutazone	4781	CCCCC1C(=O)N(N(C1=O)C2=CC=CC=C2)C3=CC=CC=C3	0.985526	M02|M01	1974
clofibrate	2796	CCOC(=O)C(C)(C)OC1=CC=C(C=C1)Cl	0.985526	C10	1968
allyl alcohol	7858	C=CCO	0.985525
indomethacin	3715	CC1=C(C2=C(N1C(=O)C3=CC=C(C=C3)Cl)C=CC(=C2)OC)CC(=O)O	0.985526	S01|M02|M01|C01	1965
chlorpromazine	2726	CN(C)CCCN1C2=CC=CC=C2SC3=C1C=C(C=C3)Cl	0.985526	N05	1952
thioacetamide	2723949	CC(=S)N	0.985525
omeprazole	4594	CC1=CN=C(C(=C1OC)C)CS(=O)C2=NC3=C(N2)C=C(C=C3)OC	0.985526	A02	1989
ethionine	25674	CCSCCC(C(=O)O)N	0.985526
aspirin	2244	CC(=O)OC1=CC=CC=C1C(=O)O	0.985526	M01|B01|C07|A01|C10|N02	1910
carbamazepine	2554	C1=CC=C2C(=C1)C=CC3=CC=CC=C3N2C(=O)N	0.985526	N03	1968
diclofenac	3033	C1=CC=C(C(=C1)CC(=O)O)NC2=C(C=CC=C2Cl)Cl	0.985526	S01|M02|M01|D11	1980
nitrofurantoin	6604200	C1C(=O)NC(=O)N1N=CC2=CC=C(O2)[N+](=O)[O-]	0.985526	J01	1953
benzbromarone	2333	CCC1=C(C2=CC=CC=C2O1)C(=O)C3=CC(=C(C(=C3)Br)O)Br	0.985526	M04	1970
hexachlorobenzene	8370	C1(=C(C(=C(C(=C1Cl)Cl)Cl)Cl)Cl)Cl	0.985526
diazepam	3016	CN1C(=O)CN=C(C2=C1C=CC(=C2)Cl)C3=CC=CC=C3	0.985526	N05	1963
cyclophosphamide	2907	C1CNP(=O)(OC1)N(CCCl)CCCl	0.985526	L01	1959
methapyrilene	4098	CN(C)CCN(CC1=CC=CS1)C2=CC=CC=N2	0.985526	R06	1947
phenytoin	1775	C1=CC=C(C=C1)C2(C(=O)NC(=O)N2)C3=CC=CC=C3	0.985526	N03	1951
WY-14643	5694	CC1=C(C(=CC=C1)NC2=CC(=NC(=N2)SCC(=O)O)Cl)C	0.985526
gemfibrozil	3463	CC1=CC(=C(C=C1)C)OCCCC(C)(C)C(=O)O	0.985526	C10	1984
bromobenzene	7961	C1=CC=C(C=C1)Br	0.985525
coumarin	323	C1=CC=C2C(=C1)C=CC(=O)O2	0.985526
allopurinol	135401907	C1=NNC2=C1C(=O)NC=N2	0.985526	M04	1966
propylthiouracil	657298	CCCC1=CC(=O)NC(=S)N1	0.985526	H03	1945
amiodarone	2157	CCCCC1=C(C2=CC=CC=C2O1)C(=O)C3=CC(=C(C(=C3)I)OCCN(CC)CC)I	0.985524	C01	1985
sulfasalazine	5339	C1=CC=NC(=C1)NS(=O)(=O)C2=CC=C(C=C2)N=NC3=CC(=C(C=C3)O)C(=O)O	0.985526	A07|G01	1950
cimetidine	2756	CC1=C(N=CN1)CSCCNC(=NC)NC#N	0.985526	A02	1981
perhexiline	4746	C1CCC(CC1)C(CC2CCCCN2)C3CCCCC3	0.985525	C08	1978
azathioprine	2265	CN1C=NC(=C1SC2=NC=NC3=C2NC=N3)[N+](=O)[O-]	0.985526	L04	1966
ketoconazole	456201	CC(=O)N1CCN(CC1)C2=CC=C(C=C2)OCC3COC(O3)(CN4C=CN=C4)C5=C(C=C(C=C5)Cl)Cl	0.985525	G01|J02|D01	1981
glibenclamide	3488	COC1=C(C=C(C=C1)Cl)C(=O)NCCC2=CC=C(C=C2)S(=O)(=O)NC(=O)NC3CCCCC3	0.985526	A10	1971
adapin	6419921	CN(C)CCC=C1C2=CC=CC=C2COC3=CC=CC=C31.Cl	0.91872	N06|D04	1969
labetalol	3869	CC(CCC1=CC=CC=C1)NCC(C2=CC(=C(C=C2)O)C(=O)N)O	0.985526	C07	1984
methyltestosterone	6010	CC12CCC(=O)C=C1CCC3C2CCC4(C3CCC4(C)O)C	0.985525	G03	1973
haloperidol	3559	C1CN(CCC1(C2=CC=C(C=C2)Cl)O)CCCC(=O)C3=CC=C(C=C3)F	0.985526	N05	1966
thioridazine	5452	CN1CCCCC1CCN2C3=CC=CC=C3SC4=C2C=C(C=C4)SC	0.985526	N05	1959
pemoline	4723	C1=CC=C(C=C1)C2C(=O)N=C(O2)N	0.985526	N06	1975
metformin	4091	CN(C)C(=N)N=C(N)N	0.985526	A10	1993
fluphenazine	3372	C1CN(CCN1CCCN2C3=CC=CC=C3SC4=C2C=C(C=C4)C(F)(F)F)CCO	0.985526	N05	1968
methimazole	1349907	CN1C=CNC1=S	0.985525	H03	1951
monocrotaline	9415	CC1C(=O)OC2CCN3C2C(=CC3)COC(=O)C(C1(C)O)(C)O	0.985526
vitamin A	445354	CC1=C(C(CCC1)(C)C)C=CC(=CC=CC(=CCO)C)C	0.985526	S01|R01|D10|V04|A11	1951
griseofulvin	441140	CC1CC(=O)C=C(C12C(=O)C3=C(O2)C(=C(C=C3OC)OC)Cl)OC	0.985526	D01	1962
flutamide	3397	CC(C)C(=O)NC1=CC(=C(C=C1)[N+](=O)[O-])C(F)(F)F	0.985526	L02	1984
tamoxifen	2733526	CCC(=C(C1=CC=CC=C1)C2=CC=C(C=C2)OCCN(C)C)C3=CC=CC=C3	0.985525	L02	1986
chlormezanone	2717	CN1C(S(=O)(=O)CCC1=O)C2=CC=C(C=C2)Cl	0.985526	M03	1960
ethinylestradiol	5991	CC12CCC3C(C1CCC2(C#C)O)CCC4=C3C=CC(=C4)O	0.985526	G03|L02	1951
methyldopa	38853	CC(CC1=CC(=C(C=C1)O)O)(C(=O)O)N	0.985526	C02	1962
tetracycline	54675776	CC1(C2CC3C(C(=O)C(=C(C3(C(=O)C2=C(C4=C1C=CC=C4O)O)O)O)C(=O)N)N(C)C)O	0.985525	S01|S03|A01|S02|D06|A02|J01	1952
lomustine	3950	C1CCC(CC1)NC(=O)N(CCCl)N=O	0.985526	L01	1976
ciprofloxacin	2764	C1CC1N2C=C(C(=O)C3=CC(=C(C=C32)N4CCNCC4)F)C(=O)O	0.985526	S01|J01|S02|S03	1987
tacrine	1935	C1CCC2=NC3=CC=CC=C3C(=C2C1)N	0.985526	N06	1993
moxisylyte	4260	CC1=CC(=C(C=C1OC(=O)C)C(C)C)OCCN(C)C	0.985526	C04|G04	1987
iproniazid	3748	CC(C)NNC(=O)C1=CC=NC=C1	0.985526	N06	1957
chloramphenicol	5959	C1=CC(=CC=C1C(C(CO)NC(=O)C(Cl)Cl)O)[N+](=O)[O-]	0.985526	S01|D10|S03|G01|S02|D06|J01	1951
nitrofurazone	5447130	C1=C(OC(=C1)[N+](=O)[O-])C=NNC(=O)N	0.985526
ibuprofen	3672	CC(C)CC1=CC=C(C=C1)C(C)C(=O)O	0.985526	G02|M01|R02|C01|M02|N02	1972
naproxen	156391	CC(C1=CC2=C(C=C1)C=C(C=C2)OC)C(=O)O	0.985526	G02|M01|M02	1975
quinidine	441074	COC1=CC2=C(C=CN=C2C=C1)C(C3CC4CCN3CC4C=C)O	0.985526	C01	1938
imipramine	3696	CN(C)CCCN1C2=CC=CC=C2CCC3=CC=CC=C31	0.985526	N06	1959
amitriptyline	2160	CN(C)CCC=C1C2=CC=CC=C2CCC3=CC=CC=C31	0.985526	N06	1961
hydroxyzine	3658	C1CN(CCN1CCOCCO)C(C2=CC=CC=C2)C3=CC=C(C=C3)Cl	0.985526	N05	1956
mefenamic acid	4044	CC1=C(C(=CC=C1)NC2=CC=CC=C2C(=O)O)C	0.985526	M01	1966
famotidine	5702160	C1=C(N=C(S1)N=C(N)N)CSCCC(=NS(=O)(=O)N)N	0.985526	A02	1986
ranitidine	3001055	CNC(=C[N+](=O)[O-])NCCSCC1=CC=C(O1)CN(C)C	0.985526	A02	1982
nicotinic acid	938	C1=CC(=CN=C1)C(=O)O	0.985526	C04|C10	1956
erythromycin ethylsuccinate	443953	CCC1C(C(C(C(=O)C(CC(C(C(C(C(C(=O)O1)C)OC2CC(C(C(O2)C)O)(C)OC)C)OC3C(C(CC(O3)C)N(C)C)OC(=O)CCC(=O)OCC)(C)O)C)C)O)(C)O	0.985518		1954
ethambutol	14052	CCC(CO)NCCNC(CC)CO	0.985526	J04	1969
furosemide	3440	C1=COC(=C1)CNC2=CC(=C(C=C2C(=O)O)S(=O)(=O)N)Cl	0.985526	G01|C03	1966
chlorpheniramine	2725	CN(C)CCC(C1=CC=C(C=C1)Cl)C2=CC=CC=N2	0.985526	R06	1951
nifedipine	4485	CC1=C(C(C(=C(N1)C)C(=O)OC)C2=CC=CC=C2[N+](=O)[O-])C(=O)OC	0.985526	C07|C08	1981
diltiazem	39186	CC(=O)OC1C(SC2=CC=CC=C2N(C1=O)CCN(C)C)C3=CC=C(C=C3)OC	0.985525	C05|C08	1982
tannic acid	16129778	C1=C(C=C(C(=C1O)O)O)C(=O)OC2=CC(=CC(=C2O)O)C(=O)OCC3C(C(C(C(O3)OC(=O)C4=CC(=C(C(=C4)OC(=O)C5=CC(=C(C(=C5)O)O)O)O)O)OC(=O)C6=CC(=C(C(=C6)OC(=O)C7=CC(=C(C(=C7)O)O)O)O)O)OC(=O)C8=CC(=C(C(=C8)OC(=O)C9=CC(=C(C(=C9)O)O)O)O)O)OC(=O)C1=CC(=C(C(=C1)OC(=O)C1=CC(=C(C(=C1)O)O)O)O)O	0.985517
captopril	44093	CC(CS)C(=O)N1CCCC1C(=O)O	0.985526	C09	1981
enalapril	5388962	CCOC(=O)C(CCC1=CC=CC=C1)NC(C)C(=O)N2CCCC2C(=O)O	0.985526	C09	1985
theophylline	2153	CN1C2=C(C(=O)N(C1=O)C)NC=N2	0.985526	R03	1964
caffeine	2519	CN1C=NC2=C1C(=O)N(C(=O)N2C)C	0.985526	N06|V04|R03	1910
papaverine	4680	COC1=C(C=C(C=C1)CC2=NC=CC3=CC(=C(C=C32)OC)OC)OC	0.985526	A03|G04	1951
fenofibrate	3339	CC(C)OC(=O)C(C)(C)OC1=CC=C(C=C1)C(=O)C2=CC=C(C=C2)Cl	0.985526	C10	1990
chlorpropamide	2727	CCCNC(=O)NS(=O)(=O)C1=CC=C(C=C1)Cl	0.985526	A10	1958
penicillamine	5852	CC(C)(C(C(=O)O)N)S	0.985526	M01	1964
sulindac	1548887	CC1=C(C2=C(C1=CC3=CC=C(C=C3)S(=O)C)C=CC(=C2)F)CC(=O)O	0.985526	M01	1978
triamterene	5546	C1=CC=C(C=C1)C2=NC3=C(N=C(N=C3N=C2N)N)N	0.985526	C03	1981
disopyramide	3114	CC(C)N(CCC(C1=CC=CC=C1)(C2=CC=CC=N2)C(=O)N)C(C)C	0.985525	C01	1977
mexiletine	4178	CC1=C(C(=CC=C1)C)OCC(C)N	0.985526	C01	1985
tiopronin	5483	CC(C(=O)NCC(=O)O)S	0.985526	G04	1988
phalloidin	4752	CC1C(=O)NC2CC3=C(NC4=CC=CC=C34)SCC(C(=O)N5CC(CC5C(=O)N1)O)NC(=O)C(NC(=O)C(NC(=O)C(NC2=O)CC(C)(CO)O)C)C(C)O	0.985521
acetazolamide	1986	CC(=O)NC1=NN=C(S1)S(=O)(=O)N	0.985526	S01|G01	1974
disulfiram	3117	CCN(CC)C(=S)SSC(=S)N(CC)CC	0.985526	N07|P03	1966
promethazine	4927	CC(CN1C2=CC=CC=C2SC3=CC=CC=C31)N(C)C	0.985526	V03|D04|R06	1949
colchicine	6167	CC(=O)NC1CCC2=CC(=C(C(=C2C3=CC=C(C(=O)C=C13)OC)OC)OC)OC	0.985525	M04	1950
tolbutamide	5505	CCCCNC(=O)NS(=O)(=O)C1=CC=C(C=C1)C	0.985526	A10|V04	1957
sulpiride	5355	CCN1CCCC1CNC(=O)C2=C(C=CC(=C2)S(=O)(=O)N)OC	0.985526	N05
acarbose	41774	CC1C(C(C(C(O1)OC2C(OC(C(C2O)O)OC3C(OC(C(C3O)O)O)CO)CO)O)O)NC4C=C(C(C(C4O)O)O)CO	0.985523	A10	1996
simvastatin	54454	CCC(C)(C)C(=O)OC1CC(C=C2C1C(C(C=C2)C)CCC3CC(CC(=O)O3)O)C	0.985525	C10|A10	1990
ajmaline	6100671	CCC1C2CC3C4C5(CC(C2C5O)N3C1O)C6=CC=CC=C6N4C	0.985525	C01
dantrolene	6914273	C1C(=O)NC(=O)N1N=CC2=CC=C(O2)C3=CC=C(C=C3)[N+](=O)[O-]	0.985526	M03	1979
triazolam	5556	CC1=NN=C2N1C3=C(C=C(C=C3)Cl)C(=NC2)C4=CC=CC=C4Cl	0.985526	N05	1978
clomipramine	2801	CN(C)CCCN1C2=CC=CC=C2CCC3=C1C=C(C=C3)Cl	0.985526	N06	1973
trimethadione	5576	CC1(C(=O)N(C(=O)O1)C)C	0.985526	N03	1946
terbinafine	1549008	CC(C)(C)C#CC=CCN(C)CC1=CC=CC2=CC=CC=C21	0.985526	D01	1993
meloxicam	54677470	CC1=CN=C(S1)NC(=O)C2=C(C3=CC=CC=C3S(=O)(=O)N2C)O	0.985526	M01	2000
lornoxicam	54690031	CN1C(=C(C2=C(S1(=O)=O)C=C(S2)Cl)O)C(=O)NC3=CC=CC=N3	0.985526	M01	1997
chlormadinone	5284533	CC(=O)C1(CCC2C1(CCC3C2C=C(C4=CC(=O)CCC34C)Cl)C)O	0.985525	G03	1965
danazol	28417	CC12CCC3C(C1CCC2(C#C)O)CCC4=CC5=C(CC34C)C=NO5	0.985525	G03	1972
bendazac	2313	C1=CC=C(C=C1)CN2C3=CC=CC=C3C(=N2)OCC(=O)O	0.985526	S01|M02	1982
benziodarone	6237	CCC1=C(C2=CC=CC=C2O1)C(=O)C3=CC(=C(C(=C3)I)O)I	0.985525	C01	1962
etoposide	36462	CC1OCC2C(O1)C(C(C(O2)OC3C4COC(=O)C4C(C5=CC6=C(C=C35)OCO6)C7=CC(=C(C(=C7)OC)O)OC)O)O	0.985524	L01	1981
acetamidofluorene	22722	CC(=O)NC1=CC2=C(CC3=CC=CC=C32)C=C1	0.985526
nitrosodiethylamine	5921	CCN(CC)N=O	0.985526
ticlopidine	5472	C1CN(CC2=C1SC=C2)CC3=CC=CC=C3Cl	0.985526	B01	1991
cisplatin	5702198	N.N.Cl[Pt]Cl	0.959992	L01	1978
carboplatin	426756	C1CC(C1)(C(=O)O)C(=O)O.[NH2-].[NH2-].[Pt+2]	0.861903	L01	1986
bromoethylamine	7851	C(CBr)N	0.985525
ethionamide	2761171	CCC1=NC=CC(=C1)C(=S)N	0.985526	J04	2004
nimesulide	4495	CS(=O)(=O)NC1=C(C=C(C=C1)[N+](=O)[O-])OC2=CC=CC=C2	0.985526	M02|M01	1985
ethanol	702	CCO	0.985525	D08|V03	1948
phenacetin	4754	CCOC1=CC=C(C=C1)NC(=O)C	0.985526	N02	1887
bucetin	14130	CCOC1=CC=C(C=C1)NC(=O)CC(C)O	0.985526	N02
cyclosporine A	5284373	CCC1C(=O)N(CC(=O)N(C(C(=O)NC(C(=O)N(C(C(=O)NC(C(=O)NC(C(=O)N(C(C(=O)N(C(C(=O)N(C(C(=O)N(C(C(=O)N1)C(C(C)CC=CC)O)C)C(C)C)C)CC(C)C)C)CC(C)C)C)C)C)CC(C)C)C)C(C)C)CC(C)C)C)C	0.985514	S01|L04	1983
puromycin aminonucleoside	6020	CN(C)C1=NC=NC2=C1N=CN2C3C(C(C(O3)CO)N)O	0.985526
gentamicin	3467	CC(C1CCC(C(O1)OC2C(CC(C(C2O)OC3C(C(C(CO3)(C)O)NC)O)N)N)N)NC	0.985524	S01|S03|S02|D06|J01	1966
doxorubicin	31703	CC1C(C(CC(O1)OC2CC(CC3=C2C(=C4C(=C3O)C(=O)C5=C(C4=O)C(=CC=C5)OC)O)(C(=O)CO)O)N)O	0.985524	L01	1976
cephalothin	6024	CC(=O)OCC1=C(N2C(C(C2=O)NC(=O)CC3=CC=CS3)SC1)C(=O)O	0.985526	J01	1975
rosiglitazone maleate	5281055	CN(CCOC1=CC=C(C=C1)CC2C(=O)NC(=O)S2)C3=CC=CC=N3.C(=CC(=O)O)C(=O)O	0.32666
rotenone	6758	CC(=C)C1CC2=C(O1)C=CC3=C2OC4COC5=CC(=C(C=C5C4C3=O)OC)OC	0.985526
2,4-dinitrophenol	1493	C1=CC(=C(C=C1[N+](=O)[O-])[N+](=O)[O-])O	0.985526
fluoxetine hydrochloride	62857	CNCCC(C1=CC=CC=C1)OC2=CC=C(C=C2)C(F)(F)F.Cl	0.915545
methylene dianiline	136430	C1=CC=C(C=C1)NCNC2=CC=CC=C2	0.985526
butylated hydroxyanisole	8456	CC(C)(C)C1=C(C=CC(=C1)OC)O	0.985526
amphotericin B	5280965	CC1C=CC=CC=CC=CC=CC=CC=CC(CC2C(C(CC(O2)(CC(CC(C(CCC(CC(CC(=O)OC(C(C1O)C)C)O)O)O)O)O)O)O)C(=O)O)OC3C(C(C(C(O3)C)O)N)O	0.98552	J02|A07|G01|A01	1958
desmopressin acetate	9833407	CC(=O)O.C1CC(N(C1)C(=O)C2CSSCCC(=O)NC(C(=O)NC(C(=O)NC(C(=O)NC(C(=O)N2)CC(=O)N)CCC(=O)N)CC3=CC=CC=C3)CC4=CC=C(C=C4)O)C(=O)NC(CCCN=C(N)N)C(=O)NCC(=O)N	0.00692015
